# Cholinergic Neuronal Activity Promotes Diffuse Midline Glioma Growth through Muscarinic Signaling

**DOI:** 10.1101/2024.09.21.614235

**Authors:** Richard Drexler, Antonia Drinnenberg, Avishai Gavish, Belgin Yalcin, Kiarash Shamardani, Abigail Rogers, Rebecca Mancusi, Kathryn R. Taylor, Yoon Seok Kim, Pamelyn J. Woo, Alexandre Ravel, Eva Tatlock, Charu Ramakrishnan, Alberto E. Ayala-Sarmiento, David Rincon Fernandez Pacheco, La’Akea Siverts, Tanya L. Daigle, Bosiljka Tasic, Hongkui Zeng, Joshua J. Breunig, Karl Deisseroth, Michelle Monje

## Abstract

Neuronal activity promotes the proliferation of healthy oligodendrocyte precursor cells (OPC) and their malignant counterparts, gliomas. Many gliomas arise from and closely resemble oligodendroglial lineage precursors, including diffuse midline glioma (DMG), a cancer affecting midline structures such as the thalamus, brainstem and spinal cord. In DMG, glutamatergic and GABAergic neuronal activity promotes progression through both paracrine signaling and through bona-fide neuron-to-glioma synapses. However, the putative roles of other neuronal subpopulations - especially neuromodulatory neurons located in the brainstem that project to long-range target sites in midline anatomical locations where DMGs arise - remain largely unexplored. Here, we demonstrate that the activity of cholinergic midbrain neurons modulates both healthy OPC and malignant DMG proliferation in a circuit-specific manner at sites of long-range cholinergic projections. Optogenetic stimulation of the cholinergic pedunculopontine nucleus (PPN) promotes glioma growth in pons, while stimulation of the laterodorsal tegmentum nucleus (LDT) facilitates proliferation in thalamus, consistent with the predominant projection patterns of each cholinergic midbrain nucleus. Reciprocal signaling was evident, as increased activity of cholinergic neurons in the PPN and LDT was observed in pontine DMG-bearing mice. In co-culture, hiPSC-derived cholinergic neurons form neuron-to-glioma networks with DMG cells and robustly promote proliferation. Single-cell RNA sequencing analyses revealed prominent expression of the muscarinic receptor genes *CHRM1* and *CHRM3* in primary patient DMG samples, particularly enriched in the OPC-like tumor subpopulation. Acetylcholine, the neurotransmitter cholinergic neurons release, exerts a direct effect on DMG tumor cells, promoting increased proliferation and invasion through muscarinic receptors. Pharmacological blockade of M1 and M3 acetylcholine receptors abolished the activity-regulated increase in DMG proliferation in cholinergic neuron-glioma co-culture and *in vivo*. Taken together, these findings demonstrate that midbrain cholinergic neuron long-range projections to midline structures promote activity-dependent DMG growth through M1 and M3 cholinergic receptors, mirroring a parallel proliferative effect on healthy OPCs.

**HIGHLIGHTS:**

1. Activity of midbrain cholinergic neuron long-range projections increases proliferation of both healthy oligodendrocyte precursor cells (OPC) and malignant diffuse midline glioma (DMG) cells.
2. Optogenetic stimulation of cholinergic midbrain nuclei promotes growth in thalamic and pontine glioma in a circuit-dependent manner.
3. Reciprocally, DMG cells increase cholinergic neuronal activity in cholinergic midbrain nuclei.
4. The muscarinic receptors CHRM1 and CHRM3 are identified as therapeutic targets in DMG.
