## Supplementary Table 1 for "Cholinergic Neuronal Activity Promotes Diffuse Midline Glioma Growth through Muscarinic Signaling"

### Sheet: Tabelle1
Supplemental Table 1: Characteristics of Patient-Derived Diffuse Midline Glioma Cell Cultures Used in this Study
SU case ID	Location	age at diagnosis	sex	tissue type	OS	histone status
SU-DIPG-13fl	Pons	6	female	autopsy	4 months	H3.3K27M
SU-DIPG-13fl-PSD95	Pons	6	female	autopsy	4 months	H3.3K27M
SU-DIPG-17	Pons	8	male	autopsy	13 months	H3.3K27M
SU-DIPG-19	Pons	2	male	autopsy	18 months	H3.3K27M
SU-DIPG-92	Pons	10	female	autopsy	28 months	na
Legend: PMI = post-mortem interval; OS = overall survival
